# A starvation-remodeled pre-mRNA structure controls U1 recruitment and nutrient-stress adaptation in yeast

**DOI:** 10.64898/2026.08.06.743327

**Authors:** Jasmine Tsang, Julie Parenteau, Federico Fuchs Wightman, Kristina Sungeun Song, Michelle S. Scott, Silvi Rouskin, Sherif Abou Elela

## Abstract

Recognition of 5′ splice sites by the U1 small nuclear ribonucleoprotein commits pre-mRNAs to splicing, yet splice-site complementarity alone cannot predict productive U1 engagement. Whether dynamic pre-mRNA structure regulates this early spliceosome assembly step remains unclear. Here, we identify a 5′UTR–intron base-pairing interaction positioned near the 5′ splice site that acts as an inducible structural gate for U1 engagement. In budding yeast, this element is enriched among introns required for adaptation to nutrient depletion, and *in vivo* DMS-MaPseq shows that starvation remodels its structure. Structure-guided disruption of pairing impairs adaptation, whereas compensatory mutations restoring pairing without restoring sequence rescue the phenotype, establishing RNA fold as the critical determinant. U1 association decreases when the gate is disrupted and recovers when pairing is restored, and increased Nam8 levels can compensate for gate disruption by stabilizing U1 engagement under stress. Thus, dynamic pre-mRNA folding gates U1 recognition, revealing how transcript architecture converts physiological state into selective splice-site choice.
