## Supplemental Tables for "A starvation-remodeled pre-mRNA structure controls U1 recruitment and nutrient-stress adaptation in yeast"

### Sheet: Supplementary Table S1
Supplementary Table S1. Primers used to construct the mutated strains
	Name	Sequence 5' to 3'	Comments
Deletion, mutation and validation of SPO1	NotI_SPO1p_for	CTCCTCGCGGCCGCCACCCTCTGGCCATAATTGGG	To amplify SPO1 fragment and to verify SPO1 mutations
	BamHI_SPO1_rev	CTTCCTTATCGGATCCGTTTTGCTCATAAATAATAAATA TGATAGAGAGGTTTTTGGTTTAG	To amplify SPO1 fragment
	M13F-47_for	CGCCAGGGTTTTCCCAGTCACGAC	To verify SPO1 mutations
	075_conf_rev	GAAGAAATTGTTACCAATGCAAAAA	To amplify SPO1 fragment mutants and to verify SPO1 mutations
	075_conf_for	AGAGGGTGATAAATTTGATGCTATG	To verify SPO1 mutations
	D_SPO1_KMX_for	GAAAGTATACAAGTAAAAAACCTAAGTAAAGACATA AATATCCCAAAATAAGATTGTACTGAGAGTGCAC	To delete SPO1
	D_SPO1_KMX_rev	AAAAAAGGTGAACAAAAACTCATTAAATTTCACAGAA AAAGTCTACTCTCCTGTGCGGTATTTCACACCG	To delete SPO1
	D_Intron_SPO1_for	CACCATTTCAGGTACAATGTCCTAGCTCTCCACTTATTAGGGAGGCCAAAAGATTGTACTGAGAGTGCAC	To delete SPO1 intron
	D_Intron_SPO1_rev	TTAATTTTTTTTTTCTTCAGATACAAGGTTTCTTCTGGACAGAGTTCATGCTGTGCGGTATTTCACACCG	To delete SPO1 intron
	075_intron_rev	CTAATAAACAAAGGAATACGAAGTTTTGG	To verify SPO1 mutations
	075_intron_for	GTTAAACTCTTTGCCACTTTAACAAATATG	To verify SPO1 mutations
	075_RT_rev	AACTTCCGCCTGATAATCCAGCA	To verify SPO1 mutations
Deletion, mutation and validation of RPL18B	BamHI_RPL18Bp_for	GGATCCTAGATTTTCTTTATTTTACATTGAACAGTCGTTGTCTCAG	To amplify RPL18B fragment
	XhoI_RPL18B_rev	GAGCTCGAAATTTTAAAGTAATCAGGTAAAATTGCTAACATAGAAGT	To amplify RPL18B fragment
	228_conf_for	CTGTTTCACCAAAGGAAATAGAAAG	To verify RPL18B mutations
	M13R-48_rev	TCGCCTATTGTTAAAGTGTGTCCT	To verify RPL18B mutations
	228_conf_rev	TCAAACCATACTAGATTACACCTTG	To verify RPL18B mutations
	D_RPL18B_KMX_for	CACCAAAGGAAATAGAAAGAAAAAATCAATTAGAAGAAAACAAAAAACAAA	To delete RPL18B
	D_RPL18B_KMX_rev	CCTTTTTCCTTGTTTCTTCTTTTTAACATTCCAAAGTTTGGTATGATCT	To delete RPL18B
	D_Intron_RPL18B_for	CGATAACGTCTATTTGAAATTATTGGTCAAACTATACACTTTCCTAGCTCAGATTGTACTGAGAGTGCAC	To delete RPL18B intron
	D_Intron_RPL18B_rev	CAAGAACAAAGCCTTCAAAACAACCTTGTTGAATGGAGCATCAGTACGACCTGTGCGGTATTTCACACCG	To delete RPL18B intron
	228_Intron_for	GCTTCAGTCTTAGTATCGTTGCGTGC	To verify RPL18B mutations
	228_Intron_rev	GGATTTGTTGGTATTCTCGATAGGCAGC	To verify RPL18B mutations
Addition and validation of the TAP tagged strains	Amp_Snu71-TAP_for	GGACGAGCTGGTGGAATACATTCTTG	To amplify the epitope-tagged version of SNU71
	Amp_Snu71-TAP_rev	GCAATATTATGGGGTCCCTTGGTGAG	To amplify the epitope-tagged version of SNU71
	SNU71_conf_for	GTAGTACAGCTATTAATGCGGTAGCCG	To verify TAP-SNU71 integration
	SNU71_conf_rev	CACTAATTACAAGGGTCGATAGGAGACAAGC	To verify TAP-SNU71 integration
	HIS3MX6_conf_for	CTGAGAGGTTTCAACGATCACCACAG	To verify TAP-SNU71 integration
	SNU71_conf_for1	CTAGCGAAGACGAGGGATACAGAGAG	To verify TAP-SNU71 integration
	TAP_conf_rev	ATTTGTTGTCCACGGCTTCATCGTG	To verify TAP-SNU71 integration
Amplification and validation of NAM8	HindIII_NAM8_for	AAGCTTAAAACGCTGCTTG	To amplify NAM8 fragment
	NotI_NAM8_rev	CGCGTTGCCCTTTAGAACTGTGTC	To amplify NAM8 fragment
	M13F-47_for	CGCCAGGGTTTTCCCAGTCACGAC	To verify NAM8 mutations
	NAM8_conf-pos422_rev	CGACAAACTTATACTCCTACATCGGGTC	To verify NAM8 mutations
	NAM8_conf-pos1247_for	CCAGGTTTACAGCAACCTAACTACGG	To verify NAM8 mutations
	M13R-48_rev	TCGCCTATTGTTAAAGTGTGTCCT	To verify NAM8 mutations
Amplification and validation of LUC7	XhoI_LUC7_for	CTCCTCCTCGAGCTTGTGGATAGCCTGCAATCTTAGGAG	To amplify LUC7 fragment
	BHI_LUC7_rev	ATTCCCGGATCCGAGGTTAGTAAATCCACCGTTATTATTGCCTG	To amplify LUC7 fragment
	M13F-47_for	CGCCAGGGTTTTCCCAGTCACGAC	To verify LUC7 plasmid
	M13R-48_rev	TCGCCTATTGTTAAAGTGTGTCCT	To verify LUC7 plasmid

### Sheet: Supplementary Table S2
Supplementary Table S2. Primers used for PCR amplifications
	Name	Sequence 5' to 3'	Comments
Housekeeping genes and controls	RT_SPT15_for	CAC TAC AAA ACA TTG TGG CAA CTG TGA	For qPCR and of SPT15 mRNA
	RT_SPT15_rev	GCT CTC TAA TAC GCA TGA TGA CAG CAG	For qPCR and of SPT15 mRNA
	NME1_RT_for	CTCAGTAATATGCTTTGGGTTGAAAGTCTCC	For qPCR and of NME1 RNA
	NME1_RT_rev1	CACCAGTACCCTGCAATAGAGGTAC	For qPCR and of NME1 RNA
	RPR1_RT_for	GTGGGAAATTCGGTGGAACACAGTG	For qPCR and of RPR1 RNA
	RPR1_RT_rev1	GATAACAACGGTCGGTAAAGACTGGTTC	For qPCR and of RPR1 RNA
	ARO3_RT_for	GCCGCTTACGATTACGCTGACAGATTG	For qPCR and of ARO3 RNA
	ARO3_RT_rev	GCAGTTGGGATTCAGTAGTTCTGGCG	For qPCR and of ARO3 RNA
U1 snRNA	snR19_RT_for	GCAAACTCCTTGGTCACACACACATAC	For qPCR and ddPCR of U1 snRNA
	snR19_RT_ rev	CCAGGCAGAAGAAACAAAGGGC	For qPCR and ddPCR of U1 snRNA
NAM8	NAM8_RT_for	GCAGTACAAGCGTATTGAGTCTTCAAGGCGCA	For qPCR of NAM8 mRNA
	NAM8_RT_rev	TATTCGCTTCTCCCAGAGATGCCC	For qPCR of NAM8 mRNA
SPO1	075_intron_for	GTTAAACTCTTTGCCACTTTAACAAATATG	For qPCR of SPO1 intron
	075_intron_rev	CTAATAAACAAAGGAATACGAAGTTTTGG	For qPCR of SPO1 intron and qPCR of SPO1 pre-mRNA
	075_EI_for	CCACTTATTAGGGAGGCCAAAGTAAGTTAAACTC	For qPCR of SPO1 pre-mRNA
	075_BSP_for	TCCACTTATTAGGGAGGCCAAACA	For qPCR of SPO1 mRNA
	075_RT_rev	AACTTCCGCCTGATAATCCAGCA	For qPCR of SPO1 mRNA
	SPO1 F	CATACTTCAGCGGCTATACAACC	For PCR amplification for DMS-MapSeq
	SPO1 R	GGTTTCTTCTGGACAGAGTTCATGC	For PCR amplification for DMS-MapSeq
RPL18B	228_Intron_for	GCTTCAGTCTTAGTATCGTTGCGTGC	For qPCR of RPL18B intron and qPCR RPL18B pre-mRNA
	228_Intron_rev	GGATTTGTTGGTATTCTCGATAGGCAGC	For qPCR of RPL18B intron
	228_EI_rev	GGAGCATCAGTACGACCTGTGATTAAGAC	For qPCR of RPL18B pre-mRNA
	228_RT_for2	TCCGGTCATAGAACCGCTCC	For qPCR of RPL18B mRNA
	228_BSP_rev	TGAATGGAGCATCAGTACGACGA	For qPCR of RPL18B mRNA
	RP_A F	CAATTAGAAGAAAACAAAAAACAAAATGGG	For PCR amplification for DMS-MapSeq
	RP_A R	CCACTTTTGTCTAAGAGATCCGTCG	For PCR amplification for DMS-MapSeq
	RP_B F	GTCCCGGCGATCTTCTAATGGC	For PCR amplification for DMS-MapSeq
	RP_B R	TCGATAGGCAGCTTTTAATTTCTTCC	For PCR amplification for DMS-MapSeq
